# Robust metabolic transcriptional components in 34,494 patient-derived samples and cell lines

**DOI:** 10.1101/2020.10.01.321950

**Authors:** V.C. Leeuwenburgh, C.G. Urzúa-Traslaviña, A. Bhattacharya, M.T.C. Walvoort, M. Jalving, S. de Jong, R.S.N. Fehrmann

## Abstract

Patient-derived expression profiles of cancers can provide insight into transcriptional changes that underlie reprogrammed metabolism in cancer. These profiles represent the average expression pattern of all heterogeneous tumor and non-tumor cells present in biopsies of tumor lesions. Therefore, subtle transcriptional footprints of metabolic processes can be concealed by other biological processes and experimental artifacts. We, therefore, performed consensus Independent Component Analyses (c-ICA) with 34,494 bulk expression profiles of patient-derived tumor biopsies, non-cancer tissues, and cell lines. c-ICA enabled us to create a transcriptional metabolic landscape in which many robust metabolic transcriptional components and their activation score in individual samples were defined. Here we demonstrate how this landscape can be used to explore associations between the metabolic transcriptome and drug sensitivities, patient outcomes, and the composition of the immune tumor microenvironment. The metabolic landscape can be explored at http://www.themetaboliclandscapeofcancer.com.
