## Supplementary Table S3 for "Robust metabolic transcriptional components in 34,494 patient-derived samples and cell lines"

### Sheet: Legend
Supplementary Table 3
Sheet 1
Clinicopathological parameters of breast cancer tissue samples with DRFS survival data in the GEO dataset, stratified per metabolic subtype.
Given are only those clusters with >50 breast cancer samples.
Sheet 2
Clinicopathological parameters of melanoma samples with OS data in the TCGA dataset, stratified per metabolic subtype.

### Sheet: 1 - GEO breast cancer data
Given are only those clusters with >50 breast cancer samples
METABOLIC SUBTYPE	samples	tumor				lymphnode			ER/HER2				number of unique GSE identifiers
	(with data)	classification (grade)			P	involvement		P	status		P
19	134	1	2 (1.5%)		<0.001a	yes	52 (38.8%)	0.18a	+/+	14 (13.2%)		<0.001a		5
		2	1 (0.7%)			no	29 (21.6%)		+/-	90 (67.2%)
		3	0 (0%)						-/+	20 (14.9%)
		4	0 (0%)						-/-	10 (7.5%)
		NA	131 (97.8%)			NA	53 (39.6%)
20	56	1	0 (0%)			yes	20 (35.7%)		+/+	11 (19.6%)				2
		2	0 (0%)			no	18 (32.1%)		+/-	34 (60.7%)
		3	0 (0%)						-/+	6 (10.7%)
		4	0 (0%)						-/-	5 (8.9%)
		NA	56 (100%)			NA	18 (32.1%)
25	97	1	17 (17.5%)			yes	50 (51.5%)		+/+	24 (24.7%)				6
		2	66 (68.0%)			no	46 (47.4%)		+/-	24 (24.7%)
		3	8 (8.2%)						-/+	26 (26.8%)
		4	3 (3.1%)						-/-	23 (23.7%)
		NA	3 (3.1%)			NA	1 (1.0%)
26	127	1	8 (6.3%)			yes	45 (35.4%)		+/+	5 (3.9%)				7
		2	62 (48.8%)			no	42 (33.1%)		+/-	8 (6.3%)
		3	6 (4.7%)						-/+	25 (19.7%)
		4	4 (3.1%)						-/-	89 (70.1%)
		NA	47 (37.0%)			NA	40 (31.5%)
38	78	1	24 (30.8%)			yes	35 (44.9%)		+/+	15 (19.2%)				7
		2	33 (42.3%)			no	30 (38.4%)		+/-	20 (25.6%)
		3	4 (5.1%)						-/+	21 (26.9%)
		4	3 (3.8%)						-/-	22 (28.2%)
		NA	14 (17.9%)			NA	13 (16.7%)
39	203	1	65 (32.0%)			yes	112 (55.2%)		+/+	28 (13.8%)				7
		2	88 (43.3%)			no	79 (38.9%)		+/-	159 (78.3%)
		3	18 (8.9%)						-/+	13 (6.4%)
		4	10 (4.9%)						-/-	3 (1.48%)
		NA	22 (10.8%)			NA	12 (5.9%)
40	154	1	8 (5.2%)			yes	28 (18.2%)		+/+	42 (27.3%)				8
		2	18 (11.7%)			no	12 (7.8%)		+/-	66 (42.9%)
		3	5 (3.2%)						-/+	36 (23.4%)
		4	7 (4.5%)						-/-	10 (6.5%)
		NA	116 (75.3%)			NA	114 (74.0%)
41	87	1	21 (24.1%)			yes	42 (48.3%)		+/+	17 (19.5%)				4
		2	49 (47.1%)			no	43 (49.4%)		+/-	47 (54.0%)
		3	19 (21.8%)						-/+	8 (9.2%)
		4	4 (4.6%)						-/-	15 (17.2%)
		NA	2 (2.3%)			NA	2 (2.3%)
42	82	1	2 (2.4%)			yes	38 (46.3%)		+/+	17 (20.7%)				7
		2	0 (0%)			no	35 (42.7%)		+/-	44 (53.7%)
		3	0 (0%)						-/+	11 (13.4%)
		4	1 (1.2%)						-/-	10 (12.2%)
		NA	79 (96.3%)			NA	9 (11.0%)
a = Fisher exact test
b = Kruskal-Wallis test

### Sheet: 2 - TCGA melanoma data
METABOLIC SUBTYPE	samples	Tumor Site				tumor				Gender
	(with data)			%	P	classification (clark level)		%	P			%	P
5	25	Distant Metastasis	3	0.12	<0.005a	I	0	0	0.5243a	M	13	0.52	0.2832a
		Primary Tumor	0	0		II	2	0.08		F	12	0.48
		Regional Cutaneous or Subcutaneous Tissue	4	0.16		III	5	0.2
		Regional Lymph Node	18	0.72		IV	11	0.45
						V	2	0.08
		NA	0	0		NA	5	0.2
8	289	Distant Metastasis	37	0.128		I	3	0.01		M	184	0.637
		Primary Tumor	81	0.28		II	10	0.035		F	105	0.363
		Regional Cutaneous or Subcutaneous Tissue	40	0.138		III	39	0.135
		Regional Lymph Node	129	0.446		IV	112	0.388
						V	38	0.131
		NA	2	0.007		NA	87	0.301
a = Fisher exact test
